# 2D and 3D multiplexed subcellular profiling of nuclear instability in human cancer

**DOI:** 10.1101/2023.11.07.566063

**Authors:** Shannon Coy, Brian Cheng, Jong Suk Lee, Rumana Rashid, Lindsay Browning, Yilin Xu, Sankha S. Chakrabarty, Clarence Yapp, Sabrina Chan, Juliann B. Tefft, Emily Scott, Alexander Spektor, Keith L. Ligon, Gregory J. Baker, David Pellman, Peter K. Sorger, Sandro Santagata

## Abstract

Nuclear atypia, including altered nuclear size, contour, and chromatin organization, is ubiquitous in cancer cells. Atypical primary nuclei and micronuclei can rupture during interphase; however, the frequency, causes, and consequences of nuclear rupture are unknown in most cancers. We demonstrate that nuclear envelope rupture is surprisingly common in many human cancers, particularly glioblastoma. Using highly-multiplexed 2D and super-resolution 3D-imaging of glioblastoma tissues and patient-derived xenografts and cells, we link primary nuclear rupture with reduced lamin A/C and micronuclear rupture with reduced lamin B1. Moreover, ruptured glioblastoma cells activate cGAS-STING-signaling involved in innate immunity. We observe that local patterning of cell states influences tumor spatial organization and is linked to both lamin expression and rupture frequency, with neural-progenitor-cell-like states exhibiting the lowest lamin A/C levels and greatest susceptibility to primary nuclear rupture. Our study reveals that nuclear instability is a core feature of cancer, and links nuclear integrity, cell state, and immune signaling.
