## Supplementary material for "2D and 3D multiplexed subcellular profiling of nuclear instability in human cancer": Table S1

### Sheet: Supplementary Table 1
2D and 3D multiplexed subcellular profiling of nuclear instability in human cancer
Supplementary Table 1: Frequency of nuclear envelope ruptures in cancer tissues

### Sheet: GBM
ID	Age	Sex	Tissue	Diagnosis	IDH1 (R132H) IHC	W.H.O. Grade	Primary/Recurrent	%PN	%MN
GBM-1	65	Female	Brain	GLIOBLASTOMA	Negative	IV	Primary	0.0198238	0.00881057
GBM-2	64	Female	Brain	GLIOBLASTOMA	Negative	IV	Primary	0.0526883	0.0196834
GBM-3	64	Male	Brain	GLIOBLASTOMA	Negative	IV	Primary	0.0517098	0.0169883
GBM-4	78	Female	Brain	GLIOBLASTOMA	Negative	IV	Primary	0.317582	0.144683
GBM-5	59	Male	Brain	GLIOBLASTOMA	Negative	IV	Primary	0.0963203	0.00324675
GBM-6	71	Male	Brain	GLIOBLASTOMA	Negative	IV	Primary	0.108626	0
GBM-7	64	Female	Brain	GLIOBLASTOMA	Negative	IV	Primary	0.135487	0.0112252
GBM-8	60	Male	Brain	GLIOBLASTOMA	Negative	IV	Primary	0.0195646	0.0131952
GBM-9	62	Female	Brain	GLIOBLASTOMA	Negative	IV	Primary	0.317959	0.0640579
GBM-10	44	Male	Brain	GLIOBLASTOMA	Negative	IV	Primary	0.209641	0.00621528
GBM-11	71	Male	Brain	GLIOBLASTOMA	Negative	IV	Primary	0.0612285	0.0143741
GBM-12	65	Female	Brain	GLIOBLASTOMA	Negative	IV	Primary	0.159952	0.0338805
GBM-13	57	Male	Brain	GLIOBLASTOMA	Negative	IV	Primary	0.231968	0.0110169
GBM-14	68	Male	Brain	GLIOBLASTOMA	Negative	IV	Primary	0.110982	0.00883039
GBM-15	57	Female	Brain	GLIOBLASTOMA	Negative	IV	Primary	0.325853	0.0116697
GBM-16	52	Male	Brain	GLIOBLASTOMA	Negative	IV	Primary	0.170018	0.00731261
GBM-17	70	Female	Brain	GLIOBLASTOMA	Negative	IV	Primary	0.151321	0.0105346
GBM-18	78	Female	Brain	GLIOBLASTOMA	Negative	IV	Primary	0.109228	0.0145266
GBM-19	50	Male	Brain	GLIOBLASTOMA	Negative	IV	Primary	0.129611	0.0128251
GBM-20	74	Female	Brain	GLIOBLASTOMA	Negative	IV	Primary	0.0464286	0.00714286
GBM-21	72	Female	Brain	GLIOBLASTOMA	Negative	IV	Primary	0.0837831	0.00806914
GBM-22	68	Male	Brain	GLIOBLASTOMA	Negative	IV	Primary	0.199597	0.00604839
GBM-23	57	Male	Brain	GLIOBLASTOMA	Negative	IV	Primary	0.0792793	0.018018
GBM-24	48	Male	Brain	GLIOBLASTOMA	Negative	IV	Primary	0.039348	0.0103157
GBM-25	57	Male	Brain	GLIOBLASTOMA	Negative	IV	Primary	0.0526974	0.0160606
GBM-26	76	Male	Brain	GLIOBLASTOMA	Negative	IV	Primary	0.0644723	0.0148986
GBM-27	75	Female	Brain	GLIOBLASTOMA	Negative	IV	Primary	0.153048	0.0311284
GBM-28	62	Male	Brain	GLIOBLASTOMA	Negative	IV	Primary	0.172406	0.0137483
GBM-29	74	Female	Brain	GLIOBLASTOMA	Negative	IV	Primary	0.0896226	0.0141509
GBM-30	66	Male	Brain	GLIOBLASTOMA	Negative	IV	Primary	0.257062	0.0282486
GBM-31	52	Male	Brain	GLIOBLASTOMA	Negative	IV	Primary	0.244743	0.0240065
GBM-32	68	Male	Brain	GLIOBLASTOMA	Negative	IV	Primary	0.281747	0.0255129
GBM-33	78	Male	Brain	GLIOBLASTOMA	Negative	IV	Primary	0.0413462	0.0201923
GBM-34	66	Male	Brain	GLIOBLASTOMA	Negative	IV	Primary	0.0625	0.0120192
GBM-35	63	Female	Brain	GLIOBLASTOMA	Negative	IV	Primary	0.428583	0.122808
GBM-36	82	Male	Brain	GLIOBLASTOMA	Negative	IV	Primary	0.0382771	0.00704572
GBM-37	70	Male	Brain	GLIOBLASTOMA	Negative	IV	Primary	0.111058	0.0240193
GBM-38	67	Female	Brain	GLIOBLASTOMA	Negative	IV	Primary	0.303227	0.0791466
GBM-39	52	Female	Brain	GLIOBLASTOMA	Negative	IV	Primary	0.0833333	0.0337302
GBM-40	65	Female	Brain	GLIOBLASTOMA	Negative	IV	Primary	0.170588	0.0482353
GBM-41	64	Male	Brain	GLIOBLASTOMA	Negative	IV	Primary	0.147591	0.032679
GBM-42	70	Female	Brain	GLIOBLASTOMA	Negative	IV	Primary	0.0886727	0.00998768
GBM-43	54	Female	Brain	GLIOBLASTOMA	Negative	IV	Primary	0.0223031	0.000484966
GBM-44	51	Male	Brain	GLIOBLASTOMA	Negative	IV	Primary	0.15235	0.049678
GBM-45	53	Male	Brain	GLIOBLASTOMA	Negative	IV	Primary	0.0306158	0.0289845
GBM-46	76	Female	Brain	GLIOBLASTOMA	Negative	IV	Primary	0.102898	0.0449507
GBM-47	57	Female	Brain	GLIOBLASTOMA	Negative	IV	Primary	0.089382	0.0131471
GBM-48	70	Female	Brain	GLIOBLASTOMA	Negative	IV	Primary	0.212281	0.0782618
GBM-49	49	Female	Brain	GLIOBLASTOMA	Negative	IV	Primary	0.129923	0.0119421
GBM-50	71	Male	Brain	GLIOBLASTOMA	Negative	IV	Primary	0.096377	0.0214979
GBM-51	48	Female	Brain	GLIOBLASTOMA	Negative	IV	Primary	0.146769	0.014909
GBM-52	64	Male	Brain	GLIOBLASTOMA	Negative	IV	Primary	0.0906736	0.0207254
GBM-53	69	Female	Brain	GLIOBLASTOMA	Negative	IV	Primary	0.0749828	0.0200514
GBM-54	54	Male	Brain	GLIOBLASTOMA	Negative	IV	Primary	0.0628183	0.0101868
GBM-55	66	Female	Brain	GLIOBLASTOMA	Negative	IV	Primary	0.197095	0.0394191
GBM-56	66	Male	Brain	GLIOBLASTOMA	Negative	IV	Primary	0.157538	0.0461598
GBM-57	54	Male	Brain	GLIOBLASTOMA	Negative	IV	Primary	0.174897	0.0071776
GBM-58	77	Female	Brain	GLIOBLASTOMA	Negative	IV	Primary	0.0756231	0.01
GBM-59	72	Male	Brain	GLIOBLASTOMA	Negative	IV	Primary	0.116066	0.0321339
GBM-60	73	Female	Brain	GLIOBLASTOMA	Negative	IV	Primary	0.112128	0.00571298
GBM-61	52	Female	Brain	GLIOBLASTOMA	Negative	IV	Primary	0.170258	0.00181818
GBM-62	86	Female	Brain	GLIOBLASTOMA	Negative	IV	Primary	0.0939599	0.00873733
GBM-63	48	Male	Brain	GLIOBLASTOMA	Negative	IV	Primary	0.0204721	0.000823723
GBM-64	60	Male	Brain	GLIOBLASTOMA	Negative	IV	Primary	0.126358	0.0382791
GBM-65	53	Female	Brain	GLIOBLASTOMA	Negative	IV	Primary	0.190008	0.0643526
GBM-66	82	Male	Brain	GLIOBLASTOMA	Negative	IV	Primary	0.46611	0.0417827
GBM-67	41	Female	Brain	GLIOBLASTOMA	Negative	IV	Primary	0.0926174	0
GBM-68	58	Male	Brain	GLIOBLASTOMA	Negative	IV	Primary	0.189944	0.0153631
GBM-69	75	Male	Brain	GLIOBLASTOMA	Negative	IV	Primary	0.167024	0.0642398
GBM-70	81	Male	Brain	GLIOBLASTOMA	Negative	IV	Primary	0.0604776	0.00578684

### Sheet: BRCA
ID	Position	PN Foci	MN Foci	No Foci	Total Nuclei	%PN	%MN
BRCA-1	A16	23	36	788	811	0.02836	0.0443896
BRCA-2	B03	18	18	176	194	0.0927835	0.0927835
BRCA-3	B18	5	4	326	331	0.0151057	0.0120846
BRCA-4	C04	9	1	411	420	0.0214286	0.00238095
BRCA-5	C13	17	10	798	815	0.0208589	0.0122699
BRCA-6	D03	5	24	395	400	0.0125	0.06
BRCA-7	D04	225	10	315	540	0.416667	0.0185185
BRCA-8	D05	6	17	426	432	0.0138889	0.0393519
BRCA-9	D09	9	5	938	947	0.0095037	0.00527983
BRCA-10	D10	17	6	334	351	0.048433	0.017094
BRCA-11	D16	8	3	897	905	0.00883978	0.00331492
BRCA-12	D17	9	7	284	293	0.0307167	0.0238908

### Sheet: CRC
ID	Position	PN Foci	MN Foci	No Foci	Total Nuclei	%PN	%MN
CRC-1	3	15	18	449	464	0.0323276	0.0387931
CRC-2	8	7	11	784	791	0.00884956	0.0139064
CRC-3	12	85	18	1084	1169	0.0727117	0.0153978
CRC-4	14	53	2	385	438	0.121005	0.00456621
CRC-5	18	61	7	788	849	0.0718492	0.00824499
CRC-6	23	14	12	714	728	0.0192308	0.0164835
CRC-7	27	27	6	1093	1120	0.0241071	0.00535714
CRC-8	32	14	2	803	817	0.0171359	0.00244798
CRC-9	35	13	8	785	798	0.0162907	0.0100251
CRC-10	40	12	5	589	601	0.0199667	0.00831947
CRC-11	44	7	5	1022	1029	0.00680272	0.00485909
CRC-12	47	7	3	911	918	0.00762527	0.00326797

### Sheet: DLBCL
ID	Position	PN Foci	MN Foci	No Foci	Total Nuclei	%PN	%MN
DLBCL-1	B09	29	6	992	1021	0.0284035	0.00587659
DLBCL-2	B10	39	14	1602	1641	0.023766	0.00853138
DLBCL-3	C04	53	13	1134	1187	0.0446504	0.010952
DLBCL-4	C05	56	10	925	981	0.0570846	0.0101937
DLBCL-5	C06	285	9	433	718	0.396936	0.0125348

### Sheet: HGSC
ID	Position	PN Foci	MN Foci	No Foci	Total Nuclei	%PN	%MN
HGSC-1	F01/3	53	21	323	376	0.140957	0.0558511
HGSC-2	G01/4	25	20	419	444	0.0563063	0.045045
HGSC-3	A02/5	31	0	784	815	0.0380368	0
HGSC-4	F02/6	58	25	394	452	0.128319	0.0553097
HGSC-5	K02/8	71	23	293	364	0.195055	0.0631868
HGSC-6	A03/9	19	5	568	587	0.032368	0.00851789
HGSC-7	E03/10	53	7	640	693	0.0764791	0.010101
HGSC-8	H03/11	148	19	892	1040	0.142308	0.0182692
HGSC-9	J03/12	410	2	199	609	0.673235	0.00328407
HGSC-10	CO4/13	12	3	445	457	0.0262582	0.00656455

### Sheet: LUAD
ID	Position	PN Foci	MN Foci	No Foci	Total Nuclei	%PN	%MN
LUAD-1	A11	0	2	216	216	0	0.00925926
LUAD-2	A17	56	9	347	403	0.138958	0.0223325
LUAD-3	A19	6	1	672	678	0.00884956	0.00147493
LUAD-4	B12	2	4	213	215	0.00930233	0.0186047
LUAD-5	C12	10	10	492	502	0.0199203	0.0199203
LUAD-6	D13	9	10	312	321	0.0280374	0.0311526
LUAD-7	F03	2	8	589	591	0.00338409	0.0135364
LUAD-8	F05	12	3	299	311	0.0385852	0.0096463
LUAD-9	F13	14	3	386	400	0.035	0.0075
LUAD-10	F18	130	4	211	341	0.381232	0.0117302

### Sheet: MEL
ID	Position	PN Foci	MN Foci	No Foci	Total Nuclei	%PN	%MN
MEL-1	C01	8	5	1287	1295	0.00617761	0.003861
MEL-2	C04	5	3	454	459	0.0108932	0.00653595
MEL-3	C05	8	2	670	678	0.0117994	0.00294985
MEL-4	E01	2	1	1340	1342	0.00149031	0.000745156
MEL-5	E02	1	2	421	422	0.00236967	0.00473934
MEL-6	E03	9	6	694	703	0.0128023	0.00853485
MEL-7	E08	1	2	685	686	0.00145773	0.00291545
MEL-8	F12	8	0	611	619	0.0129241	0
MEL-9	F13	1	3	836	837	0.00119474	0.00358423
MEL-10	G03	4	3	245	249	0.0160643	0.0120482

### Sheet: PDAC
ID	Position	Nuclear Foci	Cytoplasmic Foci	No Foci	Total Nuclei	%Nuclear	%Cytoplasmic
PDAC-1	C05	1	3	269	270	0.0037037	0.0111111
PDAC-2	C09	16	10	260	276	0.057971	0.0362319
PDAC-3	C12	6	9	533	539	0.0111317	0.0166976
PDAC-4	D03	1	3	402	403	0.00248139	0.00744417
PDAC-5	D07	1	7	192	193	0.00518135	0.0362694
PDAC-6	E07	2	5	402	404	0.0049505	0.0123762
PDAC-7	F12	0	10	172	172	0	0.0581395
PDAC-8	G02	39	13	358	397	0.0982368	0.0327456
PDAC-9	G05	2	3	456	458	0.00436681	0.00655022
PDAC-10	G07	10	24	349	359	0.0278552	0.0668524
PDAC-11	G12	0	1	181	181	0	0.00552486
PDAC-12	H05	12	8	483	495	0.0242424	0.0161616
PDAC-13	H07	1	4	186	187	0.00534759	0.0213904

### Sheet: PRAD
ID	Position	PN Foci	MN Foci	No Foci	Total Nuclei	%PN	%MN
PRAD-1	B03	62	28	781	843	0.0735469	0.0332147
PRAD-2	B04	16	1	418	434	0.0368664	0.00230415
PRAD-3	B09	213	9	310	523	0.407266	0.0172084
PRAD-4	C03	311	22	712	1023	0.304008	0.0215054
PRAD-5	C11	92	5	545	637	0.144427	0.00784929
PRAD-6	D05	144	9	433	577	0.249567	0.0155979
PRAD-7	D07	13	11	1353	1366	0.00951684	0.00805271
PRAD-8	D08	153	12	620	773	0.19793	0.0155239
PRAD-9	D11	9	2	171	180	0.05	0.0111111
PRAD-10	E01	75	4	305	380	0.197368	0.0105263
PRAD-11	E04	23	2	674	697	0.0329986	0.00286944
PRAD-12	E10	14	4	719	733	0.0190996	0.00545703
PRAD-13	E12	35	7	702	737	0.0474898	0.00949796
PRAD-14	E13	29	1	489	518	0.0559846	0.0019305
