## Supplementary material for "2D and 3D multiplexed subcellular profiling of nuclear instability in human cancer": Table S2

### Sheet: Supplementary Table 2
2D and 3D multiplexed subcellular profiling of nuclear instability in human cancer
Supplementary Table 2: Temporal dynamics of nuclear rupture in vitro

### Sheet: Summary
Line	Type	Average Time [minutes]	P Value
145	PN	58.75	0.001084
	MN	474
159	PN	87.4167	0.1445
	MN	141.083
179	PN	110.4	0.005332
	MN	476.533
Kuramochi	PN	85	0.012
	MN	288.4

### Sheet: BT145
Tile	Cell#	Type	Start Frame	End Frame	Length	Boundary	Time (min)
1	2	MN	1101	1287	186	0	186
1	5	MN	275	416	141	0	141
1	19	MN	1348	1440	92	1	92
1	40	MN	63	334	271	0	271
2	8	MN	31	426	395	0	395
2	9	MN	826	909	83	0	83
2	12	MN	162	764	602	0	602
2	19	MN	43	300	257	0	257
2	19	MN	151	1056	905	0	905
2	24	MN	1010	1440	430	1	430
2	27	MN	179	1326	1147	0	1147
2	29	MN	135	884	749	0	749
3	53	MN	111	489	378	0	378
3	65	MN	374	948	574	0	574
1	5	PN	701	1440	739	1	739
1	6	PN	87	136	49	0	49
1	8	PN	466	483	17	0	17
1	9	PN	480	640	160	0	160
1	16	PN	805	918	113	0	113
1	21	PN	712	735	23	0	23
1	28	PN	1199	1394	195	0	195
1	34	PN	57	78	21	0	21
2	3	PN	184	202	18	0	18
2	32	PN	337	373	36	0	36
2	44	PN	826	835	9	0	9
2	50	PN	370	398	28	0	28
3	46	PN	698	734	36	0	36

### Sheet: BT159
Tile	Cell#	Type	Start Frame	End Frame	Length	Boundary	Time (min)
1	4	MN	47	157	110	0	110
1	9	MN	652	734	82	0	82
2	17	MN	1125	1254	129	0	129
3	6	MN	1186	1386	200	0	200
3	19	MN	616	1028	412	0	412
3	24	MN	1208	1440	232	0	232
3	27	MN	1323	1440	117	0	117
4	2	MN	929	935	6	0	6
4	11	MN	735	946	211	0	211
4	28	MN	440	508	68	0	68
6	4	MN	111	162	51	0	51
6	12	MN	133	208	75	0	75
1	6	PN	312	411	99	0	99
1	14	PN	652	670	18	0	18
2	1	PN	707	768	61	0	61
2	16	PN	341	553	212	0	212
2	19	PN	1189	1254	65	0	65
2	30	PN	1135	1224	89	0	89
3	13	PN	1021	1126	105	0	105
3	14	PN	933	1045	112	0	112
3	33	PN	1202	1272	70	0	70
3	35	PN	1217	1355	138	0	138
4	3	PN	431	471	40	0	40
4	8	PN	359	399	40	0	40

### Sheet: BT179
Tile	Cell#	Type	Start Frame	End Frame	Length	Boundary	Time (min)
10	3	MN	152	644	492	0	984
10	4	MN	237	575	338	0	676
10	7	MN	354	497	143	0	286
10	17	MN	8	89	81	0	162
10	26	MN	88	583	495	0	990
10	27	MN	170	479	309	0	618
10	33	MN	270	720	450	1	900
10	37	MN	186	331	145	0	290
10	42	MN	129	314	185	0	370
10	18	PN	3	8	5	0	10
10	35	PN	623	656	33	0	66
10	79	PN	467	505	38	0	76
10	90	PN	350	531	181	0	362
10	107	PN	13	32	19	0	38

### Sheet: Kuramochi
Tile	Type	Start Frame	End Frame	Length	Boundary	Time (min)	Area	Max BAF Intensity	Mean BAF Intensity
2	MN	290	430	140	0	140	113	3541.7	1762.19
3	PN	460	580	120	0	120	56	3687.4	1755.61
3	MN	1100	1380	280	0	280	148	2485.59	1511.3
3	PN	550	570	20	0	20	98	2171.07	786.69
5	MN	440	620	180	0	180	81	3166.14	1825.05
5	MN	750	1180	430	0	430	193	3863.1	2662.79
5	MN	1120	1260	140	0	140	211	2756.19	1474.25
6	MN	360	760	400	0	400	46	3502.58	2586.04
6	PN	600	740	140	0	140	64	3345.92	2145.75
6	MN	600	690	90	0	90	156	2773.75	1288.38
1	MN	10	380	370	0	370	64	3807.28	2272.15
7	MN	100	370	270	0	270	302	2183.91	1811.72
7	MN	330	730	400	0	400	235	3827.81	3075.45
7	PN	530	630	100	0	100	159	3189.49	2400.98
8	MN	150	290	140	0	140	368	3152.21	1487.93
8	MN	150	300	150	0	150	41	2791.47	1714.23
8	MN	270	470	200	0	200	561	3115.15	1948.15
9	MN	200	370	170	0	170	127	971.858	667.056
9	MN	500	650	150	0	150	125	1527.95	829.181
9	MN	390	1220	830	0	830	257	3578.83	2916.93
10	MN	310	1170	860	0	860	686	3895.56	3489.53
1	MN	260	590	330	0	330	17	3757.82	2025.1
10	MN	650	1050	400	0	400	138	3181.68	2758.25
10	MN	1030	1320	290	0	290	141	2214.62	1556.12
1	PN	210	270	60	0	60	137	751.394	332.201
1	MN	430	520	90	0	90	32	3722.18	1693.87
1	MN	460	500	40	0	40	35	3521.18	1164.74
2	MN	450	1000	550	0	550	481	2659.83	2073.08
2	PN	1020	1090	70	0	70	228	3059.66	2176.38
2	MN	760	840	80	0	80	179	2819.42	1549.98
2	MN	570	800	230	0	230	231	2872.76	2097.68
