## Supplementary material for "2D and 3D multiplexed subcellular profiling of nuclear instability in human cancer": Table S3

### Sheet: Supplementary Table 3
2D and 3D multiplexed subcellular profiling of nuclear instability in human cancer
Supplementary Table 3: Antibody information

### Sheet: Summary
Assay Type	Dataset/Tissue Type	Panel Name	Cycle	Antibody Name	Target Protein	Vendor	Catalog no.	Clone	Fluorophore	Dilution
p-CyCIF	RPE Cell Lines	Nuclear Envelope	1	anti-cGAS	cGAS	CST	15102	D1D3G		1:100
				anti-STING/TMEM173	STING/TMEM173	R&D Systems	AF6516	Polyclonal	anti-Sheep-647	1:100
			2	anti-Lamin B1	Lamin B1	Abcam	ab194106	EPR8985(B)	Alexa Fluor 488	1:100
				anti-Lamin A + Lamin C	Lamin A + Lamin C	Abcam	ab210433	EPR4100	PE	1:100
				anti-BANF1/BAF	BANF1/BAF	Abcam	ab208534	EPR7668	Alexa Fluor 568	1:100
			3	anti-Lamin B1	Lamin B1	Abcam	ab194106	EPR8985(B)	Alexa Fluor 488	1:100
				anti-Lamin B Receptor	Lamin B Receptor	Abcam	ab201349	E398L	Alexa Fluor 647	1:100
			4	anti-IRF3	IRF3	Abcam	ab204647	EPR2418Y	Alexa Fluor 488	1:100
				anti-Lamin B2	Lamin B2	Abcam	ab200427	EPR9701(B)	Alexa Fluor 647	1:100
			5	anti-H2A.X Phospho (Ser139)	phosphorylated H2A.X	Biolegend	613406	2F3	Alexa Fluor 488	1:100
				anti-SEC61A	SEC61A	Abcam	ab205795	EPR14379	Alexa Fluor 647	1:100
			6	anti-Nup133	Nup133	Santa Cruz	sc-376763 AF488	E-6	Alexa Fluor 488	1:100
				anti-Emerin	Emerin	Santa Cruz	sc-25284 AF647	H-12	Alexa Fluor 647	1:100
t-CyCIF	Glioma TMA, Glioma Autopsy	Cell State (Human)	0	anti-Mouse	IgG	Invitrogen	A21202		Alexa Fluor 488	1:1000
				anti-Rabbit	IgG	Invitrogen	A21428		Alexa Fluor 555	1:1000
				anti-Sheep	IgG	Invitrogen	A21448		Alexa Fluor 647	1:1000
			1
				anti-STING/TMEM173	STING/TMEM173	R&D Systems	AF6516		anti-Sheep-647	1:100
			2	anti-C/EBPβ	C/EBPβ	CST	33452S	E2K1U	Alexa Fluor 488	1:100
				anti-SOX2	SOX2	CST	5179S	D6D9	Alexa Fluor 555	1:100
				anti-CD45	CD45	Biolegend	304018	HI30	Alexa Fluor 647	1:100
			3	anti-NDRG1	NDRG1	Abcam	ab199233	EPR5593	Alexa Fluor 488	1:100
				anti-TMEM119	TMEM119	CST	custom	E3E4T	Alexa Fluor 555	1:100
				anti-BANF1	BANF1/BAF	Abcam	ab208621	EPR7668	Alexa Fluor 647	1:100
			4	anti-TNS3	TNS3	Santa Cruz	sc-376367	C-2	Alexa Fluor 488	1:100
				anti-HIF1a	HIF1a	CST	custom	E1V6A	Alexa Fluor 555	1:100
				anti-FRA2	FRA2	Santa Cruz	sc-166102	G-5	Alexa Fluor 647	1:100
			5	anti-SIRT2	SIRT2	Santa Cruz	sc-28298	A-5	Alexa Fluor 488	1:100
				anti-OLIG2	OLIG2	Abcam	ab300730	EPR2673	Alexa Fluor 555	1:100
				anti-INSM1	INSM1	Santa Cruz	sc-271408	A-8	Alexa Fluor 647	1:100
			6	anti-HIF2a	HIF2a	Santa Cruz	sc-13596	190b	Alexa Fluor 488	1:100
				anti-SOX9	SOX9	Abcam	ab202516	EPR14335	Alexa Fluor 555	1:200
				anti-LOX	LOX	Santa Cruz	sc-373395	F-8	Alexa Fluor 647	1:100
			7	anti-NKX2.2	NKX2.2	Novus	NBP2-54345AF488	rNX2/294	Alexa Fluor 488	1:100
				anti-Ki67	Ki67	Invitrogen	41-5699-82	20Raj1	eFluor 570	1:100
				anti-COX1	COX1	Santa Cruz	sc-19998	11	Alexa Fluor 647	1:100
			8	anti-pH2AX	H2A.X Phospho (Ser139)	Biolegend	613406	2F3	Alexa Fluor 488	1:100
				anti-p21	p21	CST	8493S	12D1	Alexa Fluor 555	1:100
				anti-MAG	MAG	Santa Cruz	sc166849	A-11	Alexa Fluor 647	1:100
			9	anti-cGAS	cGAS	CST	34256S	E5V3W	Alexa Fluor 488	1:100
				anti-GFAP	GFAP	Invitrogen	41-9892-82	GA5	Alexa Fluor 555	1:200
				anti-Fibronectin	Fibronectin	CST	72943S	E5H6X	Alexa Fluor 647	1:100
			10	anti-Lamin A/C	Lamin A/C	CST	8617S	4C11	Alexa Fluor 488	1:100
				anti-VIM	VIM	CST	9855S	D21H3	Alexa Fluor 555	1:300
				anti-HuD	ELAVL4/HuD	Santa Cruz	sc-48421	H-9	Alexa Fluor 647	1:100
			11	anti-DCX	Doublecortin	Santa Cruz	sc-271390	E-6	Alexa Fluor 488	1:100
				anti-pSTAT1(Y701)	phospho-STAT1 (Tyr701)	CST	8183S	58D6	Alexa Fluor 555	1:100
				anti-SOX2	SOX2	Abcam	ab196637	EPR3131	Alexa Fluor 647	1:100
			12	anti-Lamin B1	Lamin B1	Abcam	ab194106	EPR8985(B)	Alexa Fluor 488	1:100
				anti-MOG	MOG	Abcam	ab307127	EPR22629-310	Alexa Fluor 555	1:100
				anti-SOX10	SOX10	Abcam	ab270151	SP267	Alexa Fluor 647	1:100
			13	anti-EGFR	EGFR	CST	5616S	D38B1	Alexa Fluor 488	1:100
				anti-pSTAT3(Y705)	phospho-STAT3 (Tyr705)	CST	8119S	D3A7	PE	1:100
				anti-HOPX	HOPX	Santa Cruz	sc-398703	E-1	Alexa Fluor 647	1:100
			14	anti-AQP4	AQP4	CST	82941S	D1F8E	Alexa Fluor 488	1:100
				anti-IRF3	IRF3	CST	73147S	D9J5Q	Alexa Fluor 555	1:100
				anti-Lamin B2	Lamin B2	Abcam	ab200427	EPR9701(B)	Alexa Fluor 647	1:100
			15	anti-PU.1	PU.1	CST	2216S	9G7	Alexa Fluor 488	1:100
				anti-CD31	CD31	Abcam	ab279331	EPR3094	Alexa Fluor 555	1:100
				anti-NFkB	NFkB	CST	8801S	D14E12	Alexa Fluor 647	1:100
	Glioma Resection	3D Confocal	0	anti-Sheep	IgG	Invitrogen	A11015		Alexa Fluor 488	1:1000
				anti-Mouse	IgG	Invitrogen	A31570		Alexa Fluor 555	1:1000
			1	anti-STING/TMEM173	STING/TMEM173	R&D Systems	AF6516		anti-Sheep-488	1:100
				anti-TREX1	TREX1	Santa Cruz	sc-271870	E-6	anti-Mouse-555	1:100
				anti-BANF1	BANF1/BAF	Abcam	ab208621	EPR7668	Alexa Fluor 647	1:100
			2	anti-pH2AX	H2A.X Phospho (Ser139)	Biolegend	613406	2F3	Alexa Fluor 488	1:100
				anti-IRF3	IRF3	CST	73147S	D9J5Q	Alexa Fluor 555	1:100
				anti-NFkB	NFkB	CST	8801S	D14E12	Alexa Fluor 647	1:100
			3	anti-cGAS	cGAS	CST	34256S	E5V3W	Alexa Fluor 488	1:100
				anti-SOX9	SOX9	Abcam	ab202516	EPR14335	Alexa Fluor 555	1:100
				anti-SOX2	SOX2	Abcam	ab196637	EPR3131	Alexa Fluor 647	1:100
			4	anti-DCX	Doublecortin	Santa Cruz	sc-271390	E-6	Alexa Fluor 488	1:100
				anti-OLIG2	OLIG2	Abcam	ab300730	EPR2673	Alexa Fluor 555	1:100
				anti-HuD	ELAVL4/HuD	Santa Cruz	sc-48421	H-9	Alexa Fluor 647	1:100
			5	anti-C/EBPβ	C/EBPβ	CST	33452S	E2K1U	Alexa Fluor 488	1:100
				anti-EGFR	EGFR	CST	5108S	D38B1	Alexa Fluor 555	1:100
				anti-SOX10	SOX10	Abcam	ab270151	SP267	Alexa Fluor 647	1:100
			6	anti-Lamin A/C	Lamin A/C	CST	8617S	4C11	Alexa Fluor 488	1:100
				anti-TMEM119	TMEM119	CST	custom	E3E4T	Alexa Fluor 555	1:100
				anti-HOPX	HOPX	Santa Cruz	sc-398703	E-1	Alexa Fluor 647	1:100
			7	anti-Lamin B1	Lamin B1	Abcam	ab194106	EPR8985(B)	Alexa Fluor 488	1:100
				anti-Ki67	Ki67	Invitrogen	41-5699-82	20Raj1	eFluor 570	1:100
				anti-Lamin B2	Lamin B2	Abcam	ab200427	EPR9701(B)	Alexa Fluor 647	1:100
			8	anti-NDRG1	NDRG1	Abcam	ab199233	EPR5593	Alexa Fluor 488	1:100
				anti-HIF1a	HIF1a	CST	custom	E1V6A	Alexa Fluor 555	1:100
				anti-IFITM1	IFITM1	CST	60379S	D5P5J	Alexa Fluor 647	1:100
			9	anti-MX1	MX1	CST	custom	D3W7I	Alexa Fluor 488	1:100
				anti-CD31	CD31	Abcam	ab279331	EPR3094	Alexa Fluor 555	1:100
				anti-INSM1	INSM1	Santa Cruz	sc-271408	A-8	Alexa Fluor 647	1:100
			10	anti-cGAS	cGAS	CST	34256S	E5V3W	Alexa Fluor 488	1:100
				anti-BANF1	BANF1/BAF	Santa Cruz	sc-166324	A-11	Alexa Fluor 546	1:100
				anti-pH2AX	H2A.X Phospho (Ser139)	Biolegend	613408	2F3	Alexa Fluor 647	1:100
	Glioma PDX	Cell State (PDX)	0	anti-Mouse	IgG	Invitrogen	A31570		Alexa Fluor 555	1:1000
				anti-Rabbit	IgG	Invitrogen	A21245		Alexa Fluor 647	1:1000
			1	anti-TREX1	TREX1	Abcam	ab208277	EPR14985	Alexa Fluor 488	1:100
			2	anti-Lamin B1	Lamin B1	Abcam	ab194106	EPR8985(B)	Alexa Fluor 488	1:100
				anti-HIF-1α	HIF-1α	CST		E1V6A	Alexa Fluor 555	1:100
				anti-BANF1	BANF1/BAF	Abcam	ab208621	EPR7668	Alexa Fluor 647	1:100
			3	anti-cGAS	cGAS	CST	34256S	E5V3W	Alexa Fluor 488	1:100
				anti-SOX9	SOX9	Abcam	ab202516	EPR14335	Alexa Fluor 555	1:100
				anti-SOX2	SOX2	Abcam	ab196637	EPR3131	Alexa Fluor 647	1:100
			4	anti-pH2A.X	H2A.X Phospho (Ser139)	Biolegend	613406	2F3	Alexa Fluor 488	1:100
				anti-TMEM119	TMEM119	CST		E3E4T	Alexa Fluor 555	1:100
				anti-HuD	ELAVL4/HuD	Santa Cruz	sc-48421	H-9	Alexa Fluor 647	1:100
			5	anti-C/EBPβ	C/EBPβ	CST	33452S	E2K1U	Alexa Fluor 488	1:100
				anti-Olig2	Olig2	Abcam	ab300730	EPR2673	Alexa Fluor 555	1:100
				anti-HOPX	HOPX	Santa Cruz	sc-398703	E-1	Alexa Fluor 647	1:100
			6	anti-Lamin A/C	Lamin A/C	CST	8617S	4C11	Alexa Fluor 488	1:100
				anti-IRF3	IRF3	CST	73147	D9J5Q	Alexa Fluor 555	1:200
				anti-SOX10	SOX10	Abcam	ab270151	SP267	Alexa Fluor 647	1:100
			7	anti-TNS3	TNS3	Santa Cruz	sc-376367	C-2	Alexa Fluor 488	1:100
				anti-EGFR	EGFR	CST	5108	D38B1	Alexa Fluor 555	1:100
				anti-NF-κB	NF-κB	CST	8801	D14E12	Alexa Fluor 647	1:100
			8	anti-MX1	MX1	CST	37849S	D3W7I	Alexa Fluor 488	1:200
				anti-GFAP	GFAP	Invitrogen	41-9892-82	GA5	Alexa Fluor 555	1:300
				anti-DCX	Doublecortin	Santa Cruz	sc-271390	E-6	Alexa Fluor 647	1:100
			9	anti-IFIT1	IFIT1	CST	20329S	D2X9Z	Alexa Fluor 488	1:100
				anti-CD31	CD31	Abcam	ab279331	EPR3094	Alexa Fluor 555	1:100
				anti-IFITM1/2/3	IFITM1/2/3	Santa Cruz	374026	F-12	Alexa Fluor 647	1:100
			10	anti-CD31	CD31	eBioscience	11-0311-82	390	FITC	1:200
				anti-STAT1	STAT1	CST	80916S	D1K9Y	PE	1:100
				anti-STAT3	STAT3	Santa Cruz	sc-8019	F-2	Alexa Fluor 647	1:100
			11	anti-53BP1	53BP1	Abcam	ab237174	EPR2172(2)	Alexa Fluor 488	1:100
				anti-Ki67	Ki67	Invitrogen	41-5699-82	20Raj1	eFluor 570	1:100
				anti-INSM1	INSM1	Santa Cruz	sc-271408	A-8	Alexa Fluor 647	1:100
			12	anti-NDRG1	NDRG1	Abcam	ab199233	EPR5593	Alexa Fluor 488	1:100
				anti-p21	p21 Waf1/Cip1	CST	8493	12D1	Alexa Fluor 555	1:100
				anti-FRA2	FRA2	Santa Cruz	sc-166102	G-5	Alexa Fluor 647	1:100
	Glioma TMA	Inflammation	0	anti-Sheep	IgG	Invitrogen	A11015		Alexa Fluor 488	1:1000
				anti-Rabbit	IgG	Invitrogen	A214428		Alexa Fluor 555	1:1000
			1	anti-STING/TMEM173	STING/TMEM173	R&D Systems	AF6516		anti-Sheep-488	1:100
				anti-TREX1	TREX1	CST	15107S	D8E2O	anti-Rabbit-555	1:100
				anti-IRF3	IRF3	CST	48868S	D9J5Q	Alexa Fluor 647	1:100
			2	anti-pTBK1	pTBK1	CST	14586S	D52C2	Alexa Fluor 488	1:100
				anti-pSTAT1(Y701)	phospho-STAT1 (Tyr701)	CST	8183S	58D6	Alexa Fluor 555	1:100
				anti-NFkB	NFkB	CST	8801S	D14E12	Alexa Fluor 647	1:100
			3	anti-BANF1	BANF1/BAF	Santa Cruz	sc-166324	A-11	Alexa Fluor 488	1:100
				anti-pSTAT3(Y705)	phospho-STAT3 (Tyr705)	CST	8119S	D3A7	PE	1:100
				anti-IRF9	IRF9	Santa Cruz	sc-365893	H-10	Alexa Fluor 647	1:100
			4	anti-Lamin B1	Lamin B1	Abcam	ab194106	EPR8985(B)	Alexa Fluor 488	1:100
				anti-Lamin A/C	Lamin A/C	Abcam	ab215495	EP4520-16	Alexa Fluor 555	1:100
				anti-pH2AX	H2A.X Phospho (Ser139)	Biolegend	613408	2F3	Alexa Fluor 647	1:100
			5	anti-cGAS	cGAS	CST	34256S	E5V3W	Alexa Fluor 488	1:100
				anti-OLIG2	OLIG2	Abcam	ab300730	EPR2673	Alexa Fluor 555	1:100
				anti-Lamin B2	Lamin B2	Abcam	ab200427	EPR9701(B)	Alexa Fluor 647	1:100
			6	anti-IFIT1	IFIT1	CST	20392S	D2X9Z	Alexa Fluor 488	1:100
				anti-SOX9	SOX9	Abcam	ab202516	EPR14335	Alexa Fluor 555	1:100
				anti-IFITM1	IFITM1	CST	60379S	D5P5J	Alexa Fluor 647	1:100
			7	anti-MX1	MX1	CST	custom	D3W7I	Alexa Fluor 488	1:100
				anti-pSTAT3(Y705)	phospho-STAT3 (Tyr705)	CST	8119S	D3A7	PE	1:100
				anti-IRF9	IRF9	Santa Cruz	sc-365893	H-10	Alexa Fluor 647	1:100
			8	anti-BST-2	BST-2	Santa Cruz	sc-390719	E-4	Alexa Fluor 488	1:100
				anti-SOX2	SOX2	CST	5179S	D6D9	Alexa Fluor 555	1:100
				anti-IFITM1/2/3	IFITM1/2/3	Santa Cruz	sc-374026	F-12	Alexa Fluor 647	1:100
			9	anti-Lamin A/C	Lamin A/C	CST	8617S	4C11	Alexa Fluor 488	1:100
				anti-STAT1	STAT1	CST	80916S	D1K9Y	PE	1:100
				anti-STAT3	STAT3	Santa Cruz	sc-8019	F-2	Alexa Fluor 647	1:100
			10	anti-PU.1	PU.1	CST	2216S	9G7	Alexa Fluor 488	1:100
				anti-TMEM119	TMEM119	CST	custom	E3E4T	Alexa Fluor 555	1:100
				anti-pH2AX	H2A.X Phospho (Ser139)	Biolegend	613408	2F3	Alexa Fluor 647	1:100
			11	anti-CD8a	CD8a	eBioscience	53-0008-82	AMC908	Alexa Fluor 488	1:100
				anti-CD163	CD163	Abcam	ab182422	EPR19518	Alexa Fluor 555	1:100
				anti-CD20	CD20	Invitrogen	1916208	L20	Alexa Fluor 647	1:100
			12	anti-CD4	CD4	Abcam	ab133616	EPR6855	Alexa Fluor 488	1:100
				anti-CD68	CD68	CST	79594S	D4B9C	PE	1:100
				anti-PD1	PD1	Abcam	ab220301	NAT105	Alexa Fluor 647	1:100
			13	anti-TIM3	TIM3	Abcam	ab194106	EPR8985(B)	Alexa Fluor 488	1:100
				anti-SOX2	SOX2	CST	5179S	D6D9	Alexa Fluor 555	1:100
				anti-HuD	ELAVL4/HuD	Santa Cruz	sc-48421	H-9	Alexa Fluor 647	1:100

### Sheet: RPE (pCyCIF)
Assay Type	Dataset/Sample Type	Panel Name	Cycle	Antibody Name	Target Protein	Vendor	Catalog no.	Clone	Fluorophore	Dilution
p-CyCIF	RPE Cell Lines	Nuclear Envelope	1	anti-cGAS	cGAS	CST	15102	D1D3G		1:100
				anti-STING/TMEM173	STING/TMEM173	R&D Systems	AF6516	Polyclonal	anti-Sheep-647	1:100
			2	anti-Lamin B1	Lamin B1	Abcam	ab194106	EPR8985(B)	Alexa Fluor 488	1:100
				anti-Lamin A + Lamin C	Lamin A + Lamin C	Abcam	ab210433	EPR4100	PE	1:100
				anti-BANF1/BAF	BANF1/BAF	Abcam	ab208534	EPR7668	Alexa Fluor 568	1:100
			3	anti-Lamin B1	Lamin B1	Abcam	ab194106	EPR8985(B)	Alexa Fluor 488	1:100
				anti-Lamin B Receptor	Lamin B Receptor	Abcam	ab201349	E398L	Alexa Fluor 647	1:100
			4	anti-IRF3	IRF3	Abcam	ab204647	EPR2418Y	Alexa Fluor 488	1:100
				anti-Lamin B2	Lamin B2	Abcam	ab200427	EPR9701(B)	Alexa Fluor 647	1:100
			5	anti-H2A.X Phospho (Ser139)	phosphorylated H2A.X	Biolegend	613406	2F3	Alexa Fluor 488	1:100
				anti-SEC61A	SEC61A	Abcam	ab205795	EPR14379	Alexa Fluor 647	1:100
			6	anti-Nup133	Nup133	Santa Cruz	sc-376763 AF488	E-6	Alexa Fluor 488	1:100
				anti-Emerin	Emerin	Santa Cruz	sc-25284 AF647	H-12	Alexa Fluor 647	1:100

### Sheet: Glioma TMA (Cell-State)
Dataset/Tissue Type	Panel Name	Cycle	Antibody Name	Target Protein	Vendor	Catalog no.	Clone	Fluorophore	Dilution
Glioma TMA, Glioma Autopsy	Cell State (Human)	0	anti-Mouse	IgG	Invitrogen	A21202		Alexa Fluor 488	1:1000
			anti-Rabbit	IgG	Invitrogen	A21428		Alexa Fluor 555	1:1000
			anti-Sheep	IgG	Invitrogen	A21448		Alexa Fluor 647	1:1000
		1
			anti-STING/TMEM173	STING/TMEM173	R&D Systems	AF6516		anti-Sheep-647	1:100
		2	anti-C/EBPβ	C/EBPβ	CST	33452S	E2K1U	Alexa Fluor 488	1:100
			anti-SOX2	SOX2	CST	5179S	D6D9	Alexa Fluor 555	1:100
			anti-CD45	CD45	Biolegend	304018	HI30	Alexa Fluor 647	1:100
		3	anti-NDRG1	NDRG1	Abcam	ab199233	EPR5593	Alexa Fluor 488	1:100
			anti-TMEM119	TMEM119	CST	custom	E3E4T	Alexa Fluor 555	1:100
			anti-BANF1	BANF1	Abcam	ab208621	EPR7668	Alexa Fluor 647	1:100
		4	anti-TNS3	TNS3	Santa Cruz	sc-376367	C-2	Alexa Fluor 488	1:100
			anti-HIF1a	HIF1a	CST	custom	E1V6A	Alexa Fluor 555	1:100
			anti-FRA2	FRA2	Santa Cruz	sc-166102	G-5	Alexa Fluor 647	1:100
		5	anti-SIRT2	SIRT2	Santa Cruz	sc-28298	A-5	Alexa Fluor 488	1:100
			anti-OLIG2	OLIG2	Abcam	ab300730	EPR2673	Alexa Fluor 555	1:100
			anti-INSM1	INSM1	Santa Cruz	sc-271408	A-8	Alexa Fluor 647	1:100
		6	anti-HIF2a	HIF2a	Santa Cruz	sc-13596	190b	Alexa Fluor 488	1:100
			anti-SOX9	SOX9	Abcam	ab202516	EPR14335	Alexa Fluor 555	1:200
			anti-LOX	LOX	Santa Cruz	sc-373395	F-8	Alexa Fluor 647	1:100
		7	anti-NKX2.2	NKX2.2	Novus	NBP2-54345AF488	rNX2/294	Alexa Fluor 488	1:100
			anti-Ki67	Ki67	Invitrogen	41-5699-82	20Raj1	eFluor 570	1:100
			anti-COX1	COX1	Santa Cruz	sc-19998	11	Alexa Fluor 647	1:100
		8	anti-pH2AX	pH2AX	Biolegend	613406	2F3	Alexa Fluor 488	1:100
			anti-p21	p21	CST	8493S	12D1	Alexa Fluor 555	1:100
			anti-MAG	MAG	Santa Cruz	sc166849	A-11	Alexa Fluor 647	1:100
		9	anti-cGAS	cGAS	CST	34256S	E5V3W	Alexa Fluor 488	1:100
			anti-GFAP	GFAP	Invitrogen	41-9892-82	GA5	Alexa Fluor 555	1:200
			anti-Fibronectin	Fibronectin	CST	72943S	E5H6X	Alexa Fluor 647	1:100
		10	anti-Lamin AC	Lamin AC	CST	8617S	4C11	Alexa Fluor 488	1:100
			anti-VIM	VIM	CST	9855S	D21H3	Alexa Fluor 555	1:300
			anti-HuD	HuD	Santa Cruz	sc-48421	H-9	Alexa Fluor 647	1:100
		11	anti-DCX	DCX	Santa Cruz	sc-271390	E-6	Alexa Fluor 488	1:100
			anti-pSTAT1	pSTAT1	CST	8183S	58D6	Alexa Fluor 555	1:100
			anti-SOX2	SOX2	Abcam	ab196637	EPR3131	Alexa Fluor 647	1:100
		12	anti-Lamin B1	Lamin B1	Abcam	ab194106	EPR8985(B)	Alexa Fluor 488	1:100
			anti-MOG	MOG	Abcam	ab307127	EPR22629-310	Alexa Fluor 555	1:100
			anti-SOX10	SOX10	Abcam	ab270151	SP267	Alexa Fluor 647	1:100
		13	anti-EGFR	EGFR	CST	5616S	D38B1	Alexa Fluor 488	1:100
			anti-pSTAT3(Tyr705)	pSTAT3(Tyr705)	CST	8119S	D3A7	PE	1:100
			anti-HOPX	HOPX	Santa Cruz	sc-398703	E-1	Alexa Fluor 647	1:100
		14	anti-AQP4	AQP4	CST	82941S	D1F8E	Alexa Fluor 488	1:100
			anti-IRF3	IRF3	CST	73147S	D9J5Q	Alexa Fluor 555	1:100
			anti-Lamin B2	Lamin B2	Abcam	ab200427	EPR9701(B)	Alexa Fluor 647	1:100
		15	anti-PU.1	PU.1	CST	2216S	9G7	Alexa Fluor 488	1:100
			anti-CD31	CD31	Abcam	ab279331	EPR3094	Alexa Fluor 555	1:100
			anti-NFkB	NFkB	CST	8801S	D14E12	Alexa Fluor 647	1:100

### Sheet: Glioma (3D Confocal)
Dataset/Tissue Type	Panel Name	Cycle	Antibody Name	Target Protein	Vendor	Catalog no.	Clone	Fluorophore	Dilution
GBM TMA	3D Confocal	0	anti-Sheep	IgG	Invitrogen	A11015		Alexa Fluor 488	1:1000
			anti-Mouse	IgG	Invitrogen	A31570		Alexa Fluor 555	1:1000
		1	anti-STING/TMEM173	STING/TMEM173	R&D Systems	AF6516		anti-Sheep-488	1:100
			anti-TREX1	TREX1	Santa Cruz	sc-271870	E-6	anti-Mouse-555	1:100
			anti-BANF1	BANF1	Abcam	ab208621	EPR7668	Alexa Fluor 647	1:100
		2	anti-pH2AX	pH2AX	Biolegend	613406	2F3	Alexa Fluor 488	1:100
			anti-IRF3	IRF3	CST	73147S	D9J5Q	Alexa Fluor 555	1:100
			anti-NFkB	NFkB	CST	8801S	D14E12	Alexa Fluor 647	1:100
		3	anti-cGAS	cGAS	CST	34256S	E5V3W	Alexa Fluor 488	1:100
			anti-SOX9	SOX9	Abcam	ab202516	EPR14335	Alexa Fluor 555	1:100
			anti-SOX2	SOX2	Abcam	ab196637	EPR3131	Alexa Fluor 647	1:100
		4	anti-DCX	DCX	Santa Cruz	sc-271390	E-6	Alexa Fluor 488	1:100
			anti-OLIG2	OLIG2	Abcam	ab300730	EPR2673	Alexa Fluor 555	1:100
			anti-HuD	HuD	Santa Cruz	sc-48421	H-9	Alexa Fluor 647	1:100
		5	anti-C/EBPβ	C/EBPβ	CST	33452S	E2K1U	Alexa Fluor 488	1:100
			anti-EGFR	EGFR	CST	5108S	D38B1	Alexa Fluor 555	1:100
			anti-SOX10	SOX10	Abcam	ab270151	SP267	Alexa Fluor 647	1:100
		6	anti-Lamin AC	Lamin AC	CST	8617S	4C11	Alexa Fluor 488	1:100
			anti-TMEM119	TMEM119	CST	custom	E3E4T	Alexa Fluor 555	1:100
			anti-HOPX	HOPX	Santa Cruz	sc-398703	E-1	Alexa Fluor 647	1:100
		7	anti-Lamin B1	Lamin B1	Abcam	ab194106	EPR8985(B)	Alexa Fluor 488	1:100
			anti-Ki67	Ki67	Invitrogen	41-5699-82	20Raj1	eFluor 570	1:100
			anti-Lamin B2	Lamin B2	Abcam	ab200427	EPR9701(B)	Alexa Fluor 647	1:100
		8	anti-NDRG1	NDRG1	Abcam	ab199233	EPR5593	Alexa Fluor 488	1:100
			anti-HIF1a	HIF1a	CST	custom	E1V6A	Alexa Fluor 555	1:100
			anti-IFITM1	IFITM1	CST	60379S	D5P5J	Alexa Fluor 647	1:100
		9	anti-MX1	MX1	CST	custom	D3W7I	Alexa Fluor 488	1:100
			anti-CD31	CD31	Abcam	ab279331	EPR3094	Alexa Fluor 555	1:100
			anti-INSM1	INSM1	Santa Cruz	sc-271408	A-8	Alexa Fluor 647	1:100
		10	anti-cGAS	cGAS	CST	34256S	E5V3W	Alexa Fluor 488	1:100
			anti-BANF1	BANF1	Santa Cruz	sc-166324	A-11	Alexa Fluor 546	1:100
			anti-pH2AX	pH2AX	Biolegend	613408	2F3	Alexa Fluor 647	1:100

### Sheet: Glioma PDX
Assay Type	Dataset/Tissue Type	Panel Name	Cycle	Antibody Name	Target Protein	Vendor	Catalog no.	Clone	Fluorophore	Dilution
t-CyCIF	GBM PDX	Cell State (PDX)	0	anti-Mouse	IgG	Invitrogen	A31570		Alexa Fluor 555	1:1000
				anti-Rabbit	IgG	Invitrogen	A21245		Alexa Fluor 647	1:1000
			1	anti-TREX1	TREX1	Abcam	ab208277	EPR14985	Alexa Fluor 488	1:100
			2	anti-Lamin B1	Lamin B1	Abcam	ab194106	EPR8985(B)	Alexa Fluor 488	1:100
				anti-HIF-1α	HIF-1α	CST		E1V6A	Alexa Fluor 555	1:100
				anti-BANF1	BANF1/BAF	Abcam	ab208621	EPR7668	Alexa Fluor 647	1:100
			3	anti-cGAS	cGAS	CST	34256S	E5V3W	Alexa Fluor 488	1:100
				anti-SOX9	SOX9	Abcam	ab202516	EPR14335	Alexa Fluor 555	1:100
				anti-SOX2	SOX2	Abcam	ab196637	EPR3131	Alexa Fluor 647	1:100
			4	anti-pH2A.X	H2A.X Phospho (Ser139)	Biolegend	613406	2F3	Alexa Fluor 488	1:100
				anti-TMEM119	TMEM119	CST		E3E4T	Alexa Fluor 555	1:100
				anti-HuD	ELAVL4/HuD	Santa Cruz	sc-48421	H-9	Alexa Fluor 647	1:100
			5	anti-C/EBPβ	C/EBPβ	CST	33452S	E2K1U	Alexa Fluor 488	1:100
				anti-Olig2	Olig2	Abcam	ab300730	EPR2673	Alexa Fluor 555	1:100
				anti-HOPX	HOPX	Santa Cruz	sc-398703	E-1	Alexa Fluor 647	1:100
			6	anti-Lamin A/C	Lamin A/C	CST	8617S	4C11	Alexa Fluor 488	1:100
				anti-IRF3	IRF3	CST	73147	D9J5Q	Alexa Fluor 555	1:200
				anti-SOX10	SOX10	Abcam	ab270151	SP267	Alexa Fluor 647	1:100
			7	anti-TNS3	TNS3	Santa Cruz	sc-376367	C-2	Alexa Fluor 488	1:100
				anti-EGFR	EGFR	CST	5108	D38B1	Alexa Fluor 555	1:100
				anti-NF-κB	NF-κB	CST	8801	D14E12	Alexa Fluor 647	1:100
			8	anti-MX1	MX1	CST	37849S	D3W7I	Alexa Fluor 488	1:200
				anti-GFAP	GFAP	Invitrogen	41-9892-82	GA5	Alexa Fluor 555	1:300
				anti-DCX	Doublecortin	Santa Cruz	sc-271390	E-6	Alexa Fluor 647	1:100
			9	anti-IFIT1	IFIT1	CST	20329S	D2X9Z	Alexa Fluor 488	1:100
				anti-CD31	CD31	Abcam	ab279331	EPR3094	Alexa Fluor 555	1:100
				anti-IFITM1/2/3	IFITM1/2/3	Santa Cruz	374026	F-12	Alexa Fluor 647	1:100
			10	anti-CD31	CD31	eBioscience	11-0311-82	390	FITC	1:200
				anti-STAT1	STAT1	CST	80916S	D1K9Y	PE	1:100
				anti-STAT3	STAT3	Santa Cruz	sc-8019	F-2	Alexa Fluor 647	1:100
			11	anti-53BP1	53BP1	Abcam	ab237174	EPR2172(2)	Alexa Fluor 488	1:100
				anti-Ki67	Ki67	Invitrogen	41-5699-82	20Raj1	eFluor 570	1:100
				anti-INSM1	INSM1	Santa Cruz	sc-271408	A-8	Alexa Fluor 647	1:100
			12	anti-NDRG1	NDRG1	Abcam	ab199233	EPR5593	Alexa Fluor 488	1:100
				anti-p21	p21 Waf1/Cip1	CST	8493	12D1	Alexa Fluor 555	1:100
				anti-FRA2	FRA2	Santa Cruz	sc-166102	G-5	Alexa Fluor 647	1:100

### Sheet: Glioma TMA (Inflammation)
Dataset/Tissue Type	Panel Name	Cycle	Antibody Name	Target Protein	Vendor	Catalog no.	Clone	Fluorophore	Dilution
GBM TMA	Inflammation	0	anti-Sheep	IgG	Invitrogen	A11015		Alexa Fluor 488	1:1000
			anti-Rabbit	IgG	Invitrogen	A214428		Alexa Fluor 555	1:1000
		1	anti-STING/TMEM173	STING/TMEM173	R&D Systems	AF6516		anti-Sheep-488	1:100
			anti-TREX1	TREX1	CST	15107S	D8E2O	anti-Rabbit-555	1:100
			anti-IRF3	IRF3	CST	48868S	D9J5Q	Alexa Fluor 647	1:100
		2	anti-pTBK1	pTBK1	CST	14586S	D52C2	Alexa Fluor 488	1:100
			anti-pSTAT1(Y701)	pSTAT1(Y701)	CST	8183S	58D6	Alexa Fluor 555	1:100
			anti-NFkB	NFkB	CST	8801S	D14E12	Alexa Fluor 647	1:100
		3	anti-BANF1	BANF1	Santa Cruz	sc-166324	A-11	Alexa Fluor 488	1:100
			anti-pSTAT3(Y705)	pSTAT3(Y705)	CST	8119S	D3A7	PE	1:100
			anti-IRF9	IRF9	Santa Cruz	sc-365893	H-10	Alexa Fluor 647	1:100
		4	anti-Lamin B1	Lamin B1	Abcam	ab194106	EPR8985(B)	Alexa Fluor 488	1:100
			anti-Lamin A/C	Lamin A/C	Abcam	ab215495	EP4520-16	Alexa Fluor 555	1:100
			anti-pH2AX	pH2AX	Biolegend	613408	2F3	Alexa Fluor 647	1:100
		5	anti-cGAS	cGAS	CST	34256S	E5V3W	Alexa Fluor 488	1:100
			anti-OLIG2	OLIG2	Abcam	ab300730	EPR2673	Alexa Fluor 555	1:100
			anti-Lamin B2	Lamin B2	Abcam	ab200427	EPR9701(B)	Alexa Fluor 647	1:100
		6	anti-IFIT1	IFIT1	CST	20392S	D2X9Z	Alexa Fluor 488	1:100
			anti-SOX9	SOX9	Abcam	ab202516	EPR14335	Alexa Fluor 555	1:100
			anti-IFITM1	IFITM1	CST	60379S	D5P5J	Alexa Fluor 647	1:100
		7	anti-MX1	MX1	CST	custom	D3W7I	Alexa Fluor 488	1:100
			anti-pSTAT3(Y705)	pSTAT3(Y705)	CST	8119S	D3A7	PE	1:100
			anti-IRF9	IRF9	Santa Cruz	sc-365893	H-10	Alexa Fluor 647	1:100
		8	anti-BST-2	BST-2	Santa Cruz	sc-390719	E-4	Alexa Fluor 488	1:100
			anti-SOX2	SOX2	CST	5179S	D6D9	Alexa Fluor 555	1:100
			anti-IFITM1/2/3	IFITM1/2/3	Santa Cruz	sc-374026	F-12	Alexa Fluor 647	1:100
		9	anti-Lamin AC	Lamin AC	CST	8617S	4C11	Alexa Fluor 488	1:100
			anti-STAT1	STAT1	CST	80916S	D1K9Y	PE	1:100
			anti-STAT3	STAT3	Santa Cruz	sc-8019	F-2	Alexa Fluor 647	1:100
		10	anti-PU.1	PU.1	CST	2216S	9G7	Alexa Fluor 488	1:100
			anti-TMEM119	TMEM119	CST	custom	E3E4T	Alexa Fluor 555	1:100
			anti-pH2AX	pH2AX	Biolegend	613408	2F3	Alexa Fluor 647	1:100
		11	anti-CD8a	CD8a	eBioscience	53-0008-82	AMC908	Alexa Fluor 488	1:100
			anti-CD163	CD163	Abcam	ab182422	EPR19518	Alexa Fluor 555	1:100
			anti-CD20	CD20	Invitrogen	1916208	L20	Alexa Fluor 647	1:100
		12	anti-CD4	CD4	Abcam	ab133616	EPR6855	Alexa Fluor 488	1:100
			anti-CD68	CD68	CST	79594S	D4B9C	PE	1:100
			anti-PD1	PD1	Abcam	ab220301	NAT105	Alexa Fluor 647	1:100
		13	anti-TIM3	TIM3	Abcam	ab194106	EPR8985(B)	Alexa Fluor 488	1:100
			anti-SOX2	SOX2	CST	5179S	D6D9	Alexa Fluor 555	1:100
			anti-HuD	HuD	Santa Cruz	sc-48421	H-9	Alexa Fluor 647	1:100
