## Supplementary material for "2D and 3D multiplexed subcellular profiling of nuclear instability in human cancer": Table S4

### Sheet: Supplementary Table 4
2D and 3D multiplexed subcellular profiling of nuclear instability in human cancer
Supplementary Table 4: Quantification of nuclear envelope rupture in cell line models

### Sheet: Data
Plate	Row	Replicate	Field	Experiment	Negative	PN Foci	MN Foci	Total Negative	Total PN Foci	Total MN Foci	Overall Total Negative	Overall Total PN	Total Nuclei	Overal Total MN	Fold-PN	Fold-MN	STING Foci	Nuclei	Total Foci	Total Nuclei	Overall	Total Overall Nuclei	Fold
1	1	1	1	Control	76	1	0	793	6	1	2350	15	2365	5	1	1	2		32	799	118	2365
1	1	1	2	Control	90	0	0		0.0075662	0.00126103		0.00634249		0.00211416			3		0.0400501		0.0498943
1	1	1	3	Control	72	0	0										2
1	1	1	4	Control	71	0	0										4
1	1	1	5	Control	86	3	0										5
1	1	1	6	Control	110	0	0										5
1	1	1	7	Control	61	1	0										6
1	1	1	8	Control	104	0	1										3
1	1	1	9	Control	123	1	0										2
1	1	2	1	Control	60	0	0	780	6	2							3		41	786
1	1	2	2	Control	88	0	0		0.00769231	0.0025641							7		0.0521628
1	1	2	3	Control	100	0	0										2
1	1	2	4	Control	84	1	0										9
1	1	2	5	Control	113	1	0										2
1	1	2	6	Control	101	1	2										3
1	1	2	7	Control	71	0	0										4
1	1	2	8	Control	74	2	0										6
1	1	2	9	Control	89	1	0										5
1	1	3	1	Control	70	0	1	777	3	2							5		45	780
1	1	3	2	Control	71	0	1		0.003861	0.002574							6		0.0576923
1	1	3	3	Control	95	0	0										3
1	1	3	4	Control	89	2	0										1
1	1	3	5	Control	90	0	0										4
1	1	3	6	Control	77	0	0										4
1	1	3	7	Control	97	0	0										8
1	1	3	8	Control	107	1	0										7
1	1	3	9	Control	81	0	0										7
1	2	1	1	BANF1 siRNA	110	0	0	912	3	2	3018	16	3034	10	0.831466	1.559	6		56	915	197	3034	1.30137
1	2	1	2	BANF1 siRNA	146	0	2		0.00328947	0.00219298		0.00527357		0.00329598			8		0.0612022		0.0649308
1	2	1	3	BANF1 siRNA	124	0	0										5
1	2	1	4	BANF1 siRNA	139	1	0										6
1	2	1	5	BANF1 siRNA	113	0	0										7
1	2	1	6	BANF1 siRNA	106	0	0										6
1	2	1	7	BANF1 siRNA	1	0	0										-
1	2	1	8	BANF1 siRNA	91	2	0										11
1	2	1	9	BANF1 siRNA	82	0	0										7
1	2	2	1	BANF1 siRNA	131	2	0	1039	4	5							2		71	1043
1	2	2	2	BANF1 siRNA	98	1	0		0.00384986	0.00481232							8		0.0680729
1	2	2	3	BANF1 siRNA	130	0	3										8
1	2	2	4	BANF1 siRNA	63	1	0										5
1	2	2	5	BANF1 siRNA	109	0	0										8
1	2	2	6	BANF1 siRNA	181	0	0										8
1	2	2	7	BANF1 siRNA	99	0	0										17
1	2	2	8	BANF1 siRNA	121	0	1										11
1	2	2	9	BANF1 siRNA	107	0	1										4
1	2	3	1	BANF1 siRNA	144	0	0	1067	9	3							4		70	1076
1	2	3	2	BANF1 siRNA	217	5	3		0.00843486	0.00281162							11		0.0650558
1	2	3	3	BANF1 siRNA	91	0	0										5
1	2	3	4	BANF1 siRNA	125	1	0										10
1	2	3	5	BANF1 siRNA	136	1	0										13
1	2	3	6	BANF1 siRNA	100	1	0										6
1	2	3	7	BANF1 siRNA	90	1	0										9
1	2	3	8	BANF1 siRNA	95	0	0										4
1	2	3	9	BANF1 siRNA	69	0	0										8
1	2	1	1	Lamin B1 siRNA	127	0	0	886	48	5	2554	118	2672	5	6.96282	0.885105	4		57	934	163	2672	1.22264
1	2	1	2	Lamin B1 siRNA	107	3	0		0.0541761	0.00564334		0.0441617		0.00187126			2		0.0610278		0.061003
1	2	1	3	Lamin B1 siRNA	155	4	1										5
1	2	1	4	Lamin B1 siRNA	143	3	0										6
1	2	1	5	Lamin B1 siRNA	122	7	1										8
1	2	1	6	Lamin B1 siRNA	90	10	3										11
1	2	1	7	Lamin B1 siRNA	20	3	0										-
1	2	1	8	Lamin B1 siRNA	41	6	0										8
1	2	1	9	Lamin B1 siRNA	81	12	0										13
1	2	2	1	Lamin B1 siRNA	149	3	0	825	26	0							6		53	851
1	2	2	2	Lamin B1 siRNA	141	3	0		0.0315152	0							12		0.0622797
1	2	2	3	Lamin B1 siRNA	76	8	0										9
1	2	2	4	Lamin B1 siRNA	151	4	0										8
1	2	2	5	Lamin B1 siRNA	122	3	0										7
1	2	2	6	Lamin B1 siRNA	20	0	0										-
1	2	2	7	Lamin B1 siRNA	126	3	0										9
1	2	2	8	Lamin B1 siRNA	39	1	0										2
1	2	2	9	Lamin B1 siRNA	1	1	0										-
1	2	3	1	Lamin B1 siRNA	105	2	0	843	44	0							4		53	887
1	2	3	2	Lamin B1 siRNA	112	1	0		0.0521945	0							9		0.059752
1	2	3	3	Lamin B1 siRNA	80	8	0										10
1	2	3	4	Lamin B1 siRNA	127	7	0										8
1	2	3	5	Lamin B1 siRNA	40	3	0										-
1	2	3	6	Lamin B1 siRNA	86	10	0										5
1	2	3	7	Lamin B1 siRNA	155	5	0										3
1	2	3	8	Lamin B1 siRNA	65	5	0										7
1	2	3	9	Lamin B1 siRNA	73	3	0										7
1	2	1	1	MPSi	55	0	4	476	10	36	1146	24	1170	88	3.23419	35.5761	4		69	486	236	1170	4.04274
1	2	1	2	MPSi	30	0	0		0.0210084	0.0756303		0.0205128		0.0752137			6		0.141975		0.201709
1	2	1	3	MPSi	45	3	8										5
1	2	1	4	MPSi	57	1	3										7
1	2	1	5	MPSi	60	2	7										12
1	2	1	6	MPSi	64	0	3										6
1	2	1	7	MPSi	40	1	5										5
1	2	1	8	MPSi	64	3	4										20
1	2	1	9	MPSi	61	0	2										4
1	2	2	1	MPSi	110	1	9	430	11	33							12		82	441
1	2	2	2	MPSi	89	1	3		0.0255814	0.0767442							5		0.185941
1	2	2	3	MPSi	84	4	11										6
1	2	2	4	MPSi	33	0	3										9
1	2	2	5	MPSi	40	2	1										12
1	2	2	6	MPSi	43	2	3										8
1	2	2	7	MPSi	7	1	0										7
1	2	2	8	MPSi	4	0	1										4
1	2	2	9	MPSi	20	0	2										19
1	2	3	1	MPSi	40	1	5	240	3	19							14		85	243
1	2	3	2	MPSi	40	0	4		0.0125	0.0791667							9		0.349794
1	2	3	3	MPSi	60	0	4										12
1	2	3	4	MPSi	28	0	0										11
1	2	3	5	MPSi	4	0	0										8
1	2	3	6	MPSi	43	2	5										11
1	2	3	7	MPSi	8	0	1										6
1	2	3	8	MPSi	5	0	0										8
1	2	3	9	MPSi	12	0	0										6
1	2	1	1	Radiation	28	0	1	192	6	13	600	15	615	31	3.84553	23.8423	4		54	198	178	615	5.80088
1	2	1	2	Radiation	30	0	6		0.03125	0.0677083		0.0243902		0.0504065			6		0.272727		0.289431
1	2	1	3	Radiation	32	1	0										7
1	2	1	4	Radiation	13	1	0										11
1	2	1	5	Radiation	17	1	2										13
1	2	1	6	Radiation	26	2	1										3
1	2	1	7	Radiation	15	0	1										5
1	2	1	8	Radiation	10	0	1										2
1	2	1	9	Radiation	21	1	1										3
1	2	2	1	Radiation	20	0	1	178	5	9							13		75	183
1	2	2	2	Radiation	26	0	1		0.0280899	0.0505618							7		0.409836
1	2	2	3	Radiation	19	2	2										3
1	2	2	4	Radiation	27	0	0										4
1	2	2	5	Radiation	14	0	1										8
1	2	2	6	Radiation	20	1	0										10
1	2	2	7	Radiation	23	1	3										9
1	2	2	8	Radiation	13	1	0										13
1	2	2	9	Radiation	16	0	1										8
1	2	3	1	Radiation	32	1	3	230	4	9							2		49	234
1	2	3	2	Radiation	53	1	1		0.0173913	0.0391304							6		0.209402
1	2	3	3	Radiation	36	1	1										4
1	2	3	4	Radiation	30	0	1										10
1	2	3	5	Radiation	30	0	1										14
1	2	3	6	Radiation	30	0	1										9
1	2	3	7	Radiation	14	1	0										3
1	2	3	8	Radiation	4	0	1										1
1	2	3	9	Radiation	1	0	0										0
1	2	1	1	HT DNA													4	130	79	636	204	1575	2.59596
1	2	1	2	HT DNA													35	93	0.124214		0.129524
1	2	1	3	HT DNA													7	90
1	2	1	4	HT DNA													8	76
1	2	1	5	HT DNA													6	96
1	2	1	6	HT DNA													15	115
1	2	1	7	HT DNA													4	36
1	2	1	8	HT DNA													-		-
1	2	1	9	HT DNA													-		-
1	2	2	1	HT DNA													14	105	77	668
1	2	2	2	HT DNA													1	118	0.115269
1	2	2	3	HT DNA													14	107
1	2	2	4	HT DNA													12	103
1	2	2	5	HT DNA													18	71
1	2	2	6	HT DNA													4	75
1	2	2	7	HT DNA													14	89
1	2	2	8	HT DNA													7	41
1	2	2	9	HT DNA													7	71
1	2	3	1	HT DNA													-	-	48	271
1	2	3	2	HT DNA													28	148	0.177122
1	2	3	3	HT DNA													20	123
1	2	3	4	HT DNA													-	-
1	2	3	5	HT DNA													-	-
1	2	3	6	HT DNA													-	-
1	2	3	7	HT DNA													-	-
1	2	3	8	HT DNA													-	-
1	2	3	9	HT DNA													-
