## Supplementary material for "2D and 3D multiplexed subcellular profiling of nuclear instability in human cancer": Table S5

### Sheet: Supplementary Table 5
2D and 3D multiplexed subcellular profiling of nuclear instability in human cancer
Supplementary Table 5: Multiplexed imaging of cell line models using plate-based CyCIF (pCyCIF)

### Sheet: LMNB1-kd PN
Event ID	Type	Primary Nuclear BAF Foci
		Bleb	BAF [0/1]	pH2AX [0/1]	cGAS [0/1]	STING [0/1]	LMNA	LMNB1	LMNB2	NUP133	Emerin	LBR
2	LMNB1-kd	1	0	0	0	0	3	0	1	0	-	0
5	LMNB1-kd	1	0	0	0	0	2	1	1	0	2	0
6	LMNB1-kd	1	0	0	0	0	3	1	1	1	2	0
7	LMNB1-kd	1	0	0	0	0	2	0	1	0	2	0
8	LMNB1-kd	1	0	0	0	0	2	0	1	0	2	0
18	LMNB1-kd	1	0	0	0	0	2	1	1	-	-	0
20	LMNB1-kd	1	0	0	0	0	2	1	1	0	3	0
21	LMNB1-kd	1	0	0	0	0	2	1	1	1	2	0
22	LMNB1-kd	1	0	0	0	0	2	1	1	1	3	0
23	LMNB1-kd	1	0	0	0	0	2	0	1	1	2	0
24	LMNB1-kd	1	0	0	0	0	2	0	1	1	2	0
25	LMNB1-kd	1	0	0	0	0	2	1	1	1	2	0
26	LMNB1-kd	1	0	0	0	0	2	0	1	0	3	0
27	LMNB1-kd	1	0	0	0	0	2	1	1	1	3	0
28	LMNB1-kd	1	0	0	0	0	2	1	1	1	3	0
29	LMNB1-kd	1	0	0	0	0	2	1	1	1	2	0
32	LMNB1-kd	1	0	0	0	0	2	1	1	1	2	0
33	LMNB1-kd	1	0	0	0	0	3	0	1	0	3	0
34	LMNB1-kd	1	0	0	0	0	3	1	2	1	2	0
38	LMNB1-kd	1	0	0	0	0	2	1	1	0	2	0
39	LMNB1-kd	1	0	0	0	0	3	0	1	0	2	0
44	LMNB1-kd	1	0	0	0	0	2	0	1	0	3	0
45	LMNB1-kd	1	0	0	0	0	2	1	1	1	2	0
47	LMNB1-kd	1	0	0	0	0	2	1	2	1	2	0
51	LMNB1-kd	1	0	0	0	0	2	1	1	0	2	0
52	LMNB1-kd	1	0	0	0	0	2	1	1	0	2	0
1	LMNB1-kd	1	1	0	0	0	3	1	1	0	3	0
3	LMNB1-kd	1	1	0	0	0	3	1	1	0	3	0
4	LMNB1-kd	1	1	0	0	0	2	0	1	0	2	0
9	LMNB1-kd	1	1	0	1	0	2	1	1	0	1	0
10	LMNB1-kd	1	1	0	0	0	3	1	1	1	3	0
11	LMNB1-kd	1	1	0	0	0	2	1	1	0	1	0
12	LMNB1-kd	1	1	0	0	0	2	0	1	0	3	0
13	LMNB1-kd	1	1	0	0	0	3	1	1	1	2	0
14	LMNB1-kd	1	1	0	0	0	2	0	1	0	2	0
15	LMNB1-kd	1	1	0	1	0	2	0	1	-	-	0
16	LMNB1-kd	1	1	0	0	0	2	0	0	-	-	0
17	LMNB1-kd	1	1	0	1	0	2	0	1	-	-	0
19	LMNB1-kd	1	1	0	1	0	3	0	0	-	-	0
30	LMNB1-kd	1	1	0	1	0	2	2	2	1	3	0
31	LMNB1-kd	1	1	0	1	0	2	1	1	0	3	0
35	LMNB1-kd	1	1	0	0	0	3	1	1	0	3	0
36	LMNB1-kd	1	1	0	0	0	3	1	1	1	3	0
37	LMNB1-kd	1	1	0	0	0	3	1	1	1	3	0
40	LMNB1-kd	1	1	0	0	0	3	0	1	0	3	0
41	LMNB1-kd	1	1	0	0	0	3	0	1	0	3	0
42	LMNB1-kd	1	1	0	0	0	2	0	1	0	3	0
43	LMNB1-kd	1	1	0	0	0	3	1	1	1	3	0
46	LMNB1-kd	1	1	0	0	0	3	1	1	0	3	0
48	LMNB1-kd	1	1	0	0	0	2	0	1	0	3	0
49	LMNB1-kd	1	1	0	0	0	2	1	1	1	3	0
50	LMNB1-kd	1	1	0	0	0	2	1	1	1	3	0

### Sheet: MPS1i MN
Event ID	Type	Micronuclear BAF Foci
		MN	BAF [0/1]	pH2AX [0/1]	cGAS [0/1]	STING [0/1]	LMNA	LMNB1	LMNB2	NUP133	Emerin	LBR
7	MPS1i	1	0	1	1	0	0	1	1	1	1	3
9	MPS1i	1	0	0	0	0	1	1	1	0	1	0
10	MPS1i	1	0	1	0	0	1	1	1	0	0	1
11	MPS1i	1	0	0	0	0	1	1	1	0	0	0
17	MPS1i	1	0	1	1	0	1	1	1	0	1	3
18	MPS1i	1	0	0	0	0	2	1	1	1	1	0
19	MPS1i	1	0	0	0	0	1	1	1	1	1	0
20	MPS1i	1	0	0	0	0	1	1	1	0	1	0
21	MPS1i	1	0	0	0	0	1	1	1	0	1	0
22	MPS1i	1	0	0	0	0	1	1	1	0	1	1
23	MPS1i	1	0	1	1	0	1	1	1	1	0	3
24	MPS1i	1	0	1	1	0	1	1	1	1	0	3
25	MPS1i	1	0	1	0	0	1	1	1	0	1	3
26	MPS1i	1	0	1	0	0	1	1	1	0	1	2
29	MPS1i	1	0	1	0	0	0	1	0	0	0	0
30	MPS1i	1	0	1	1	0	2	1	1	1	2	0
31	MPS1i	1	0	0	0	0	1	1	0	0	0	0
36	MPS1i	1	0	0	0	0	2	1	1	1	1	0
37	MPS1i	1	0	0	0	0	1	1	1	0	0	3
38	MPS1i	1	0	0	0	0	2	1	1	1	3	0
40	MPS1i	1	0	1	0	0	1	1	1	0	1	3
45	MPS1i	1	0	0	1	0	1	1	1	0	1	0
46	MPS1i	1	0	1	0	0	0	0	0	0	0	0
47	MPS1i	1	0	1	1	0	2	1	1	1	2	0
48	MPS1i	1	0	0	0	0	2	1	1	0	1	0
50	MPS1i	1	0	0	0	0	0	0	0	0	3	0
1	MPS1i	1	1	1	1	0	1	1	1	1	1	1
2	MPS1i	1	1	1	1	0	1	1	1	0	2	3
3	MPS1i	1	1	1	1	1	1	0	0	0	3	0
4	MPS1i	1	1	1	1	0	1	1	0	0	3	0
5	MPS1i	1	1	1	0	0	1	1	1	0	1	3
6	MPS1i	1	1	1	1	0	1	1	1	0	3	3
8	MPS1i	1	1	1	1	1	0	0	0	0	3	0
12	MPS1i	1	1	1	1	0	1	1	0	0	3	0
13	MPS1i	1	1	1	1	0	0	1	1	0	0	3
14	MPS1i	1	1	1	1	0	1	1	1	1	3	3
15	MPS1i	1	1	1	1	0	1	1	1	0	2	3
16	MPS1i	1	1	1	1	0	1	1	1	0	3	3
27	MPS1i	1	1	1	0	0	1	1	1	0	3	3
28	MPS1i	1	1	1	1	0	0	1	0	0	3	0
32	MPS1i	1	1	0	1	0	1	1	0	0	3	0
33	MPS1i	1	1	1	1	1	1	1	1	0	3	0
34	MPS1i	1	1	1	1	1	1	1	1	0	3	0
35	MPS1i	1	1	0	1	0	2	1	1	0	3	0
39	MPS1i	1	1	0	0	0	1	1	0	0	1	0
41	MPS1i	1	1	1	0	0	1	1	1	0	0	3
42	MPS1i	1	1	1	0	0	1	2	1	0	3	3
43	MPS1i	1	1	1	1	0	1	1	1	1	2	3
44	MPS1i	1	1	0	1	0	0	1	0	0	3	0
49	MPS1i	1	1	1	1	0	1	2	1	1	2	2
51	MPS1i	1	1	1	1	0	1	2	1	0	2	2
52	MPS1i	1	1	0	0	0	1	1	0	0	3	0
53	MPS1i	1	1	1	1	0	1	1	0	0	3	2

### Sheet: XR PN
Event ID	Type	Primary Nuclear BAF Foci
		Bleb	BAF [0/1]	pH2AX [0/1]	cGAS [0/1]	STING [0/1]	LMNA	LMNB1	LMNB2	NUP133	Emerin	LBR
2	XR	1	0	0	0	0	2	1	1	1	2	0
3	XR	1	0	0	0	0	2	1	1	1	3	0
4	XR	1	0	0	0	0	2	1	1	1	3	0
5	XR	1	0	0	0	0	2	1	1	1	2	0
6	XR	1	0	0	1	0	1	1	1	-	-	0
10	XR	1	0	1	0	0	2	2	1	1	2	0
11	XR	1	0	0	0	0	2	2	-	-	-	0
12	XR	1	0	0	0	0	2	1	1	1	2	0
13	XR	1	0	0	0	0	2	1	1	1	2	0
14	XR	1	0	0	0	0	2	1	1	1	2	0
17	XR	1	0	0	1	0	1	1	1	1	2	0
18	XR	1	0	0	0	0	3	1	1	1	2	0
21	XR	1	0	0	1	0	2	1	1	1	2	0
22	XR	1	0	0	0	0	2	1	1	1	3	0
23	XR	1	0	0	0	0	3	1	1	-	-	0
25	XR	1	0	0	0	0	2	1	-	-	-	0
1	XR	1	1	0	0	0	2	1	1	1	3	0
7	XR	1	1	0	0	0	3	1	1	-	-	0
8	XR	1	1	0	1	0	2	1	1	1	3	0
9	XR	1	1	1	1	0	2	1	1	1	2	0
15	XR	1	1	0	1	0	2	1	1	1	3	0
16	XR	1	1	0	0	0	3	1	1	1	3	0
19	XR	1	1	0	1	0	3	1	1	1	3	0
20	XR	1	1	0	0	0	2	1	1	1	3	0
24	XR	1	1	0	1	0	3	1	1	-	-	0

### Sheet: XR MN
Event ID	Type	Micronuclear BAF Foci
		MN	BAF [0/1]	pH2AX [0/1]	cGAS [0/1]	STING [0/1]	LMNA	LMNB1	LMNB2	NUP133	Emerin	LBR
1	XR	1	0	1	0	0	1	1	1	1	0	-
2	XR	1	0	1	1	0	1	1	1	0	0	-
3	XR	1	0	1	1	0	1	1	1	1	0	-
4	XR	1	0	1	1	0	1	2	1	0	0	-
5	XR	1	0	1	1	0	1	2	1	0	1	-
6	XR	1	0	1	1	0	1	2	1	0	1	-
7	XR	1	0	1	1	0	1	2	1	1	0	-
8	XR	1	0	1	0	0	1	1	1	0	0	-
9	XR	1	0	0	1	0	2	2	2	0	2	-
10	XR	1	0	0	0	0	2	2	2	0	1	0
11	XR	1	0	0	0	0	2	1	2	1	2	0
12	XR	1	0	1	1	0	1	2	1	1	0	2
13	XR	1	0	-	1	0	1	-	-	-	-	-
14	XR	1	0	-	1	0	1	2	-	-	-	2
15	XR	1	0	0	0	0	1	2	0	0	0	2
16	XR	1	0	1	0	0	1	2	1	1	1	3
17	XR	1	0	1	1	0	1	1	1	0	1	3
18	XR	1	0	1	1	0	1	2	2	0	0	3
19	XR	1	0	-	1	0	0	2	1	-	-	3
20	XR	1	0	1	1	0	1	2	1	-	-	3
21	XR	1	0	1	1	0	1	1	1	0	2	2
22	XR	1	0	0	0	0	1	1	1	-	-	1
23	XR	1	0	1	0	0	2	1	0	0	2	0
24	XR	1	0	1	1	0	2	2	1	-	-	3
25	XR	1	0	-	1	0	1	2	1	-	-	3
26	XR	1	0	-	0	0	2	1	1	-	-	0
27	XR	1	0	-	1	0	1	2	1	-	-	3
28	XR	1	0	1	1	0	1	2	1	-	-	3
29	XR	1	0	-	1	0	2	2	1	-	-	3
30	XR	1	0	1	1	1	2	2	2	-	-	3
31	XR	1	0	-	1	0	1	2	1	-	-	3
32	XR	1	0	1	1	0	1	1	1	-	-	3
33	XR	1	0	-	1	0	1	2	1	-	-	1
34	XR	1	0	-	0	0	2	2	-	-	-	3
35	XR	1	0	1	0	0	2	1	2	0	3	0
36	XR	1	0	1	1	0	1	2	1	0	0	3
37	XR	1	0	0	1	-	2	2	2	0	0	2
38	XR	1	0	1	1	0	1	2	1	0	1	3
39	XR	1	0	1	1	0	1	1	1	0	1	3
40	XR	1	0	1	1	1	1	1	1	0	0	3
41	XR	1	0	1	1	0	1	2	0	0	0	3
42	XR	1	0	1	1	0	1	2	1	1	1	-
43	XR	1	0	1	1	0	0	0	1	1	1	-
44	XR	1	0	0	0	0	2	2	1	0	0	-
45	XR	1	0	0	0	0	0	0	1	0	0	-
46	XR	1	0	1	1	0	2	2	1	0	1	2
47	XR	1	0	1	1	0	2	0	1	0	0	0
48	XR	1	0	1	1	0	2	2	1	1	2	3
49	XR	1	0	1	0	0	2	2	1	1	2	3
50	XR	1	0	1	1	0	2	2	1	1	2	2
51	XR	1	0	0	1	0	1	2	1	1	2	0
52	XR	1	0	1	1	0	1	2	1	1	1	3
53	XR	1	0	1	1	0	1	2	1	1	1	3
75	XR	1	0	1	1	0	1	2	2	0	1	3
73	XR	1	0	1	0	0	2	1	2	1	2	0
54	XR	1	1	1	1	1	0	1	1	0	3	-
55	XR	1	1	0	1	0	1	2	1	1	3	-
56	XR	1	1	0	0	0	2	1	1	1	2	-
57	XR	1	1	1	1	1	0	1	0	0	3	1
58	XR	1	1	0	1	1	1	1	0	-	-	2
59	XR	1	1	-	1	1	0	0	-	-	-	2
60	XR	1	1	0	1	1	1	1	1	0	-	1
61	XR	1	1	0	1	0	2	2	2	0	0	-
62	XR	1	1	1	1	0	3	1	1	1	3	0
63	XR	1	1	1	1	1	2	2	2	1	3	0
64	XR	1	1	0	1	1	0	1	0	0	3	1
65	XR	1	1	1	1	1	1	1	1	-	-	1
66	XR	1	1	0	1	1	0	1	1	-	-	0
67	XR	1	1	0	0	1	1	0	0	-	-	0
68	XR	1	1	1	0	0	1	1	0	-	2	0
69	XR	1	1	1	1	1	1	1	1	0	3	0
70	XR	1	1	1	1	1	1	1	1	0	1	1
71	XR	1	1	1	1	1	0	1	1	0	3	1
72	XR	1	1	1	1	0	2	1	1	2	2	3
74	XR	1	1	1	1	0	1	2	2	0	0	1
76	XR	1	1	-	0	0	2	0	0	-	-	0
77	XR	1	1	-	0	0	2	0	0	-	-	0
78	XR	1	1	-	0	0	1	1	1	-	-	0
79	XR	1	1	-	0	0	1	0	0	-	-	0
80	XR	1	1	1	1	0	1	2	1	0	2	3
81	XR	1	1	1	1	0	1	2	1	0	2	3
82	XR	1	1	1	1	1	2	1	1	0	3	-
83	XR	1	1	0	1	1	0	1	1	0	3	-
84	XR	1	1	0	0	0	0	1	1	0	3	-
